# Disruption of NUAK2-Mediated RNA Splicing by Trilaciclib Reveals a Therapeutic Vulnerability in AR-Indifferent Prostate Cancer

**DOI:** 10.1101/2025.11.12.687734

**Authors:** Umar Mehraj, Uran Maimekov, Shaista Manzoor, Emily Cordova, Manasiben Patel, Ikeer Y. Mancera-Ortiz, Stefanie Howell, Zachary W. Davis-Gilbert, Mu-En Wang, Ming Chen, Jung Wook Park, Yuzhuo Wang, Jasmine Plummer, Andrew J. Armstrong, Jiaoti Huang, David H. Drewry, Antonina Mitrofanova, Everardo Macias

## Abstract

Prostate cancer remains a leading cause of cancer-related mortality in men, with aggressive, treatment-emergent androgen receptor (AR)-indifferent subtypes, including double-negative prostate cancer (DNPC) and neuroendocrine prostate cancer (NEPC), posing major clinical challenges due to limited therapeutic options. NUAK family kinase 2 (NUAK2), an AMPK-related kinase, has been implicated in tumor growth and metastatic progression; however, its functional significance and therapeutic potential in advanced prostate cancer remain largely unexplored. Here, we identify NUAK2 as a therapeutically actionable kinase dependency in AR-indifferent prostate cancer. Transcriptomic analyses across independent patient cohorts demonstrated progressive upregulation of *NUAK2* with disease progression, with the highest expression in NEPC. Immunohistochemical analysis of clinical specimens further confirmed elevated NUAK2 protein expression in NEPC relative to prostate adenocarcinoma. Genetic loss- and gain-of-function studies established NUAK2 as a functional dependency that promotes tumor cell proliferation, clonogenic growth, and tumor growth in vivo. Mechanistically, integrated proteomic analyses revealed that NUAK2 associates with spliceosomal and RNA-processing machinery, while NUAK2 perturbation induced widespread alterations in pre-mRNA splicing programs involving genes linked to mitotic regulation and oncogenic signaling. Pharmacologic studies identified trilaciclib (G1T-28), a clinically approved CDK4/6 inhibitor, as a functionally relevant NUAK2 inhibitor that directly engages NUAK2, suppresses tumor growth, and enhances the efficacy of platinum-based chemotherapy across multiple preclinical models. Collectively, these findings uncover NUAK2 as a previously unrecognized regulator of RNA splicing and therapeutic vulnerability in AR-indifferent prostate cancer and provide a rationale for repurposing G1T-28 and developing NUAK2-directed therapeutic strategies for aggressive, treatment-refractory prostate cancer.
