## Supplementary material for "Disruption of NUAK2-Mediated RNA Splicing by Trilaciclib Reveals a Therapeutic Vulnerability in AR-Indifferent Prostate Cancer": Table S1. List of primers.

### Sheet: Sheet1
Table S1. Primer sequences.
RT-PCR
TTK E14-E15
Forward	GCATCTTCTTCAGCAAATGAATG
Reverse	TCAAATAAGCTATTTCGTTCCGG
TTK E16-I16
Forward	TGAAATCACGGACCAGTACATC
Reverse	CAACTTCTCACACAGGGCAT
EZH2 E7-E8
Forward	ATAAAGAAAGCCGCCCACCT
Reverse	GCACTTACGATGTAGGAAGCA
EZH2 E10-I10
Forward	CTGAGCGGATAAAGACCCCA
Reverse	GGCAAAACACTAACCCATCGT
NUAK2 E1-E2
Forward	ACCGCTACGAGTTCCTGGAG
Reverse	ACATGATCTCAATCTCCCTCCG
E- EXON
I- INTRON
Primers for NUAK2 K81R (Kinase Dead) mutant generation
Forward:	GGTGGCCATCAGGTCAATCCGGAAGGACAAAATCAAAGAT
Reverse:	ATCTTTGATTTTGTCCTTCCGGATTGACCTGATGGCCACC
