## Supplementary material for "Disruption of NUAK2-Mediated RNA Splicing by Trilaciclib Reveals a Therapeutic Vulnerability in AR-Indifferent Prostate Cancer": Table S5. Overlapping candidate NUAK2-associated proteins identified by integrated phosphoproteomic and proximity labeling analysis.

### Sheet: Sheet1
List of overlapping genes between phospho-proteomics and NUAK2 -Biotin Proximity Study
LRATD2
SF1
SRRM2
CIC
LARP4
PCBP2
SRP72
RANBP3
SRSF11
MDC1
OCLN
RBM15
VGLL4
GPRIN1
H1-4
GATAD2A
UBA1
CWF19L2
TXLNA
SPAG7
EIF4ENIF1
BIN1
ELL
OTUD7B
DCP1A
RANBP1
SUPT6H
ZC3H13
BABAM1
NUP98
UBQLN1
TMPO
CADPS2
MCMBP
YBX1
TCF20
KHSRP
SAFB2
MICALL1
PHLDB2
NPM1
IRF2BP2
MAP4K4
ANKRD17
TSC22D4
SETD2
RPP25
EPB41L3
THOC1
SMG8
FUBP3
DDX42
RBMX
CDC40
BCL9L
CRKL
BAG3
SPECC1L
BCLAF1
EPS15L1
TTC28
ACIN1
PPP1R2
CHMP5
VIRMA
ERBIN
SAFB
MEPCE
KHDRBS1
LRCH4
KIAA1671
CLASP2
DDX17
PRPF4B
AFF4
BRD2
VDAC2
SF3B1
PRRC2A
RBM10
MAGED2
MAPT
DNAJC19
TOR1AIP1
THRAP3
TNRC6B
APBB1
TPD52L2
LRWD1
PKN2
RALY
TP53BP2
ERC1
ZC3H18
SPECC1
PPP1R12B
CRTC3
CCAR1
WASHC2A
ETFA
NCAPH
NUP35
TACC3
SRSF10
PHACTR4
RPA2
ADD3
U2AF2
SF3B2
SMAP
CSTF2
XRN2
MECP2
RNF113A
TTK
POLDIP3
CETN2
NUP205
CNOT2
SRRM1
ZNF644
TRIP12
IRF2BP1
MPRIP
TBC1D10B
HMGB2
DIS3L2
RBM17
STRN3
TRIM36
SUPT5H
SON
AFDN
NAP1L4
SAP30BP
RPL12
CIAPIN1
KIAA1191
CDC37
RAB11FIP5
PTPN13
PPFIBP1
AMOT
ABI2
SSRP1
PLEKHA5
YLPM1
SNW1
TP53BP1
LMNB2
ADNP
LATS1
CSN1S1
NCK1
SPAG9
ETV3
HS1BP3
NSMCE3
PNN
ZC3H14
AKAP17A
POLR2A
U2SURP
BCL9
CEP170
MATR3
PSMB1
SLK
BAP18
AIFM1
CMTR1
ZC3H11A
PIK3R4
RPL5
PPP1R13L
RBM12
RIF1
SLTM
AKAP13
EDC4
PPA1
GINS2
MAP4
SNX2
OFD1
UBAP2
RBM33
GOLGB1
PCF11
HPRT1
IRS2
NF1
POLR3E
SERBP1
EPB41L2
ARHGAP17
SPTAN1
BUD13
TTC1
PXN
HTATSF1
MBD3
KIAA1522
PSPC1
EIF4B
PRR12
N4BP1
RBBP6
RACGAP1
DCP1B
PRKCSH
ANXA2
TP53
MED15
CREBBP
C1orf198
ARFGAP1
CDK12
SYMPK
WASHC4
ATXN2L
PHRF1
PAXBP1
ADH1
PLIN3
PDHA1
FERMT2
SMN1
CDC42EP4
SUB1
MED26
PCNP
ATP1A1
CWC15
VAPB
TFRC
WDR82
TLE3
ATP6V1B1
LUZP1
POLR2M
NAPG
ESS2
AP3B1
KIAA1143
PLEKHG2
FKBP4
CDKN2AIP
DFFA
LUC7L
CHERP
HBS1L
SPTBN1
PRPF40A
RPRD1B
DLAT
DHX8
PPP1R12C
ROBO1
ZC3H4
ENSA
TUT4
ATP7A
ZYX
EIF3C
PDAP1
SLIRP
YJU2
USP24
PPIL1
CDK13
HSPBP1
TAB2
